# Genome-scale identification of SARS-CoV-2 and pan-coronavirus host factor networks

**DOI:** 10.1101/2020.10.07.326462

**Authors:** William M. Schneider, Joseph M. Luna, H.-Heinrich Hoffmann, Francisco J. Sánchez-Rivera, Andrew A. Leal, Alison W. Ashbrook, Jérémie Le Pen, Eleftherios Michailidis, Inna Ricardo-Lax, Avery Peace, Ansgar F. Stenzel, Scott W. Lowe, Margaret R. MacDonald, Charles M. Rice, John T. Poirier

## Abstract

The COVID-19 pandemic has claimed the lives of more than one million people worldwide. The causative agent, SARS-CoV-2, is a member of the *Coronaviridae* family, which are viruses that cause respiratory infections of varying severity. The cellular host factors and pathways co-opted by SARS-CoV-2 and other coronaviruses in the execution of their life cycles remain ill-defined. To develop an extensive compendium of host factors required for infection by SARS-CoV-2 and three seasonal coronaviruses (HCoV-OC43, HCoV-NL63, and HCoV-229E), we performed parallel genome-scale CRISPR knockout screens. These screens uncovered multiple host factors and pathways with pan-coronavirus and virus-specific functional roles, including major dependency on glycosaminoglycan biosynthesis, SREBP signaling, and glycosylphosphatidylinositol biosynthesis, as well as an unexpected requirement for several poorly characterized proteins. We identified an absolute requirement for the VTT-domain containing protein TMEM41B for infection by SARS-CoV-2 and all other coronaviruses. This human *Coronaviridae* host factor compendium represents a rich resource to develop new therapeutic strategies for acute COVID-19 and potential future coronavirus spillover events.

**HIGHLIGHTS:** Genome-wide CRISPR screens for SARS-CoV-2, HCoV-OC43, HCoV-NL63, and HCoV-229E coronavirus host factors.

Parallel genome-wide CRISPR screening uncovered host factors and pathways with pan-coronavirus and virus-specific functional roles.

Coronaviruses co-opt multiple biological pathways, including glycosaminoglycan biosynthesis, SREBP signaling, and glycosylphosphatidylinositol biosynthesis and anchoring, among others.

TMEM41B - a poorly understood factor with roles in autophagy and lipid mobilization - is a critical pan-coronavirus host factor.
