## Supplemental Table S2 for "Genome-scale identification of SARS-CoV-2 and pan-coronavirus host factor networks"

### Sheet: Table_S2_Legend
Table S2
Data Table	Content
Table S2A	Primers used to prepare Illumina-compatible libraries for high-throughput sequencing of CRISPR screens.
Table S2B	Full sequence of sgRNA expression lentiviral vectors constructed and used in this study.

### Sheet: Table_S2A
Table S2C - Primers used to prepare Illumina-compatible libraries for high-throughput sequencing of CRISPR screens.
Primer ID	Full Primer Sequence	Barcode
Nuc-PCR1_Nextera-Fwd Mix	TCGTCGGCAGCGTCAGATGTGTATAAGAGACAG[stagger]tcttgtggaaaggacgaaacaccg	NA
Nuc-PCR1_Nextera-Rev Mix	GTCTCGTGGGCTCGGAGATGTGTATAAGAGACAG[stagger]aagatctagttacgccaagcttaaa	NA
Common_PCR2_Fwd	AATGATACGGCGACCACCGAGATCTACACTCGTCGGCAGCGTC	NA
IDT8_SI_13	CAAGCAGAAGACGGCATACGAGATGTAGCGTAGTCTCGTGGGCTCG*G	TACGCTAC
IDT8_SI_14	CAAGCAGAAGACGGCATACGAGATAGAGTCCAGTCTCGTGGGCTCG*G	TGGACTCT
IDT8_SI_15	CAAGCAGAAGACGGCATACGAGATGCTACTCTGTCTCGTGGGCTCG*G	AGAGTAGC
IDT8_SI_16	CAAGCAGAAGACGGCATACGAGATCTCTGGATGTCTCGTGGGCTCG*G	ATCCAGAG
IDT8_SI_17	CAAGCAGAAGACGGCATACGAGATAGATCGTCGTCTCGTGGGCTCG*G	GACGATCT
IDT8_SI_18	CAAGCAGAAGACGGCATACGAGATGCTCAGTTGTCTCGTGGGCTCG*G	AACTGAGC
IDT8_SI_19	CAAGCAGAAGACGGCATACGAGATGTCCTAAGGTCTCGTGGGCTCG*G	CTTAGGAC
IDT8_SI_20	CAAGCAGAAGACGGCATACGAGATTATGGCACGTCTCGTGGGCTCG*G	GTGCCATA
IDT8_SI_21	CAAGCAGAAGACGGCATACGAGATTCGGATTCGTCTCGTGGGCTCG*G	GAATCCGA
IDT8_SI_22	CAAGCAGAAGACGGCATACGAGATAACAGCGAGTCTCGTGGGCTCG*G	TCGCTGTT
IDT8_SI_23	CAAGCAGAAGACGGCATACGAGATCCAACGAAGTCTCGTGGGCTCG*G	TTCGTTGG
IDT8_SI_24	CAAGCAGAAGACGGCATACGAGATCAGTGCTTGTCTCGTGGGCTCG*G	AAGCACTG
IDT8_SI_25	CAAGCAGAAGACGGCATACGAGATGATCAAGGGTCTCGTGGGCTCG*G	CCTTGATC
IDT8_SI_26	CAAGCAGAAGACGGCATACGAGATTCTTCGACGTCTCGTGGGCTCG*G	GTCGAAGA
IDT8_SI_27	CAAGCAGAAGACGGCATACGAGATATCGTGGTGTCTCGTGGGCTCG*G	ACCACGAT
IDT8_SI_28	CAAGCAGAAGACGGCATACGAGATCGGTAATCGTCTCGTGGGCTCG*G	GATTACCG
IDT8_SI_29	CAAGCAGAAGACGGCATACGAGATAGTTGTGCGTCTCGTGGGCTCG*G	GCACAACT
IDT8_SI_30	CAAGCAGAAGACGGCATACGAGATAATGACGCGTCTCGTGGGCTCG*G	GCGTCATT
IDT8_SI_31	CAAGCAGAAGACGGCATACGAGATTACCGGATGTCTCGTGGGCTCG*G	ATCCGGTA
IDT8_SI_32	CAAGCAGAAGACGGCATACGAGATTTGCAACGGTCTCGTGGGCTCG*G	CGTTGCAA
IDT8_SI_33	CAAGCAGAAGACGGCATACGAGATCACTTCACGTCTCGTGGGCTCG*G	GTGAAGTG
IDT8_SI_34	CAAGCAGAAGACGGCATACGAGATTAGCCATGGTCTCGTGGGCTCG*G	CATGGCTA
IDT8_SI_35	CAAGCAGAAGACGGCATACGAGATACAGGCATGTCTCGTGGGCTCG*G	ATGCCTGT
IDT8_SI_36	CAAGCAGAAGACGGCATACGAGATAGGTGTTGGTCTCGTGGGCTCG*G	CAACACCT
IDT8_SI_37	CAAGCAGAAGACGGCATACGAGATCAGTCACAGTCTCGTGGGCTCG*G	TGTGACTG
IDT8_SI_38	CAAGCAGAAGACGGCATACGAGATTCGATGACGTCTCGTGGGCTCG*G	GTCATCGA
IDT8_SI_39	CAAGCAGAAGACGGCATACGAGATGAAGTGCTGTCTCGTGGGCTCG*G	AGCACTTC
IDT8_SI_40	CAAGCAGAAGACGGCATACGAGATCTTCCTTCGTCTCGTGGGCTCG*G	GAAGGAAG
IDT8_SI_41	CAAGCAGAAGACGGCATACGAGATCGAACAACGTCTCGTGGGCTCG*G	GTTGTTCG
IDT8_SI_42	CAAGCAGAAGACGGCATACGAGATAACAACCGGTCTCGTGGGCTCG*G	CGGTTGTT
IDT8_SI_43	CAAGCAGAAGACGGCATACGAGATACCTCAGTGTCTCGTGGGCTCG*G	ACTGAGGT
IDT8_SI_44	CAAGCAGAAGACGGCATACGAGATCGTCTTCAGTCTCGTGGGCTCG*G	TGAAGACG
IDT8_SI_45	CAAGCAGAAGACGGCATACGAGATTGCGTAACGTCTCGTGGGCTCG*G	GTTACGCA
IDT8_SI_46	CAAGCAGAAGACGGCATACGAGATAACACGCTGTCTCGTGGGCTCG*G	AGCGTGTT
IDT8_SI_47	CAAGCAGAAGACGGCATACGAGATACTCGATCGTCTCGTGGGCTCG*G	GATCGAGT
IDT8_SI_48	CAAGCAGAAGACGGCATACGAGATTGAGCTGTGTCTCGTGGGCTCG*G	ACAGCTCA
IDT8_SI_49	CAAGCAGAAGACGGCATACGAGATTACTGCTCGTCTCGTGGGCTCG*G	GAGCAGTA
IDT8_SI_50	CAAGCAGAAGACGGCATACGAGATGACGAACTGTCTCGTGGGCTCG*G	AGTTCGTC
IDT8_SI_51	CAAGCAGAAGACGGCATACGAGATCTTCGCAAGTCTCGTGGGCTCG*G	TTGCGAAG
IDT8_SI_52	CAAGCAGAAGACGGCATACGAGATATGGCGATGTCTCGTGGGCTCG*G	ATCGCCAT
IDT8_SI_53	CAAGCAGAAGACGGCATACGAGATACATGCCAGTCTCGTGGGCTCG*G	TGGCATGT
IDT8_SI_54	CAAGCAGAAGACGGCATACGAGATGTCAACAGGTCTCGTGGGCTCG*G	CTGTTGAC
IDT8_SI_55	CAAGCAGAAGACGGCATACGAGATGTGGTATGGTCTCGTGGGCTCG*G	CATACCAC
IDT8_SI_56	CAAGCAGAAGACGGCATACGAGATCCAACTTCGTCTCGTGGGCTCG*G	GAAGTTGG
IDT8_SI_57	CAAGCAGAAGACGGCATACGAGATGACGTCATGTCTCGTGGGCTCG*G	ATGACGTC
IDT8_SI_58	CAAGCAGAAGACGGCATACGAGATACGTCCAAGTCTCGTGGGCTCG*G	TTGGACGT
IDT8_SI_59	CAAGCAGAAGACGGCATACGAGATGATCCACTGTCTCGTGGGCTCG*G	AGTGGATC
IDT8_SI_60	CAAGCAGAAGACGGCATACGAGATAGCCTATCGTCTCGTGGGCTCG*G	GATAGGCT

### Sheet: Table_S2B
Table S2D - Full sequence of sgRNA expression lentiviral vectors constructed and used in this study.
Plasmid ID	Plasmid Sequence
lentiGuidePurov2	CCCGGGTGCAAAGATGGATAAAGTTTTAAACAGAGAGGAATCTTTGCAGCTAATGGACCTTCTAGGTCTTGAAAGGAGTGGGAATTGGCTCCGGTGCCCGTCAGTGGGCAGAGCGCACATCGCCCACAGTCCCCGAGAAGTTGGGGGGAGGGGTCGGCAATTGATCCGGTGCCTAGAGAAGGTGGCGCGGGGTAAACTGGGAAAGTGATGTCGTGTACTGGCTCCGCCTTTTTCCCGAGGGTGGGGGAGAACCGTATATAAGTGCAGTAGTCGCCGTGAACGTTCTTTTTCGCAACGGGTTTGCCGCCAGAACACAGGTAAGTGCCGTGTGTGGTTCCCGCGGGCCTGGCCTCTTTACGGGTTATGGCCCTTGCGTGCCTTGAATTACTTCCACCTGGC…
